# Investigating the causal effect of maternal vitamin B12 and folate levels on offspring birthweight

**DOI:** 10.1101/2020.01.21.914655

**Authors:** Gunn-Helen Moen, Robin N Beaumont, Christine Sommer, Beverley M. Shields, Deborah A Lawlor, Rachel M Freathy, David M Evans, Nicole M Warrington

**Affiliations:** Institute for Clinical medicine, Faculty of Medicine, University of Oslo, Norway; The University of Queensland Diamantina Institute, The University of Queensland, Woolloongabba, QLD 4102, Australia; K.G. Jebsen Center for Genetic Epidemiology, Department of Public Health and Nursing, NTNU, Norwegian University of Science and Technology, Norway; Population Health Science, Bristol Medical School, University of Bristol, UK; Institute of Biomedical and Clinical Science, College of Medicine and Health, University of Exeter, Royal Devon and Exeter Hospital, Exeter, EX2 5DW, UK; Department of Endocrinology, Morbid Obesity and Preventive Medicine, Oslo University Hospital, Norway; Medical Research Council Integrative Epidemiology Unit at the University of Bristol, Bristol, BS8 2BN, UK; Bristol National Institute of Health Research Biomedical Research Centre, UK

**Keywords:** Maternal genetic effect, Fetal genetic effect, Vitamin B12, Folate, Birthweight, Mendelian randomization

## Abstract

Lower maternal serum vitamin B12 (B12) and folate levels have been associated with lower offspring birthweight in observational studies. The aim of this study was to investigate whether this relationship is causal.

We performed two-sample Mendelian Randomization (MR) using summary data on associations between genotype-B12 (10 genetic variants) or genotype-folate (4 genetic variants) levels from a genome-wide association study of 45,576 individuals (sample 1) and maternal-specific genetic effects on offspring birthweight from the latest EGG consortium meta-analysis with 297,356 individuals reporting their own birthweight and 210,248 women reporting their offspring’s birthweight (sample 2). To investigate the effect of offspring’s own B12 or folate levels on their own birthweight, we performed two-sample MR using the fetal-specific genetic effects from the latest EGG consortium meta-analysis. We used the inverse variance weighted method, and sensitivity analyses to account for pleiotropy, in addition to sensitivity analyses excluding a potentially pleiotropic variant in the *FUT2* gene for B12.

We did not find evidence for a causal effect of maternal B12 on offspring birthweight, nor evidence for an effect of offspring B12 on their own birthweight using the fetal-specific genetic effect. The results were consistent across the different methods and in sensitivity analyses excluding the *FUT2* variant. We found a positive effect of maternal folate on offspring birthweight (0.146 [0.065, 0.227], which corresponds to an increase in birthweight of 71g per 1SD higher folate). We found some evidence for a small inverse effect of fetal folate on their own birthweight (−0.051 [−0.100, −0.003]).

In conclusion, our results are consistent with evidence from randomized controlled trials that increased maternal folate levels increase offspring birthweight. We did not find evidence for a causal effect of B12 on offspring birthweight, suggesting previous observational studies may have been due to confounding.
