## Supplementary tables for "Investigating the causal effect of maternal vitamin B12 and folate levels on offspring birthweight"

### Sheet: ST1
Supplementary table 1: Effect of SNPs on serum vitamin B12 and folate concentrations along with putative genes and their potential function
SNP	Candidate gene at the locus	Trait	Function of candidate gene at the locus	Effect1	SE	Effect allele	Other allele	EAF	p-value	F-statistic
rs1131603	TCN2	B12	Vitamin B-12 transport into cell	0.222	0.015	C	T	0.055	2.11 × 10−48	121
rs1141321	MUT	B12	Vitamin B-12 dependent enzyme	0.07	0.007	C	T	0.627	5.11 × 10−25	105
rs12272669	MMACHC	B12	Possible role in binding and intracellular trafficking of vitamin B-12	0.51	0.086	A	G	0.0022	1.5 × 10−9	35
rs1801222	CUBN	B12	Receptor for intrinsic factor–vitamin B-12 complex	0.119	0.007	G	A	0.593	7.24 × 10−74	329
rs2270655	MMAA	B12	Involved in translocation of vitamin B-12 into the mitochondria	0.099	0.015	G	C	0.941	5.68 × 10−12	46
rs2336573	CD320	B12	Transcobalamin receptor; vitamin B-12 uptake; B cell proliferation	0.313	0.019	T	C	0.031	2.89 × 10−60	267
rs34324219	TCN1	B12	Facilitate transport of vitamin B-12 into cell	0.235	0.011	C	A	0.881	2.54 × 10−109	492
rs3742801	ABCD4	B12	May be involved in intracellular processing of vitamin B-12 and the lysosomal release of vitamin B-12 into the cytoplasm	0.053	0.007	T	C	0.294	2.28 × 10−13	52
rs41281112	CLYBL	B12	May be involved in vitamin B-12 metabolism	0.181	0.015	C	T	0.948	4.60 × 10−34	147
rs602662	FUT2	B12	Golgi stack membrane protein	0.171	0.007	A	G	0.596	8.15 × 10−138	623
rs17421511	MTHFR	Folate	Plays a role in processing amino acids, important for a chemical reaction involving forms of the vitamin folate	0.098	0.012	G	A	0.827	1.80x10-15	67
rs1801133	MTHFR	Folate	“	0.114	0.008	G	A	0.668	6.65x10-53	203
rs1999594	MTHFR	Folate	“	0.076	0.008	A	G	0.445	7.50x10-20	90
rs652197	FOLR3	Folate	Folate receptor	0.069	0.01	C	T	0.179	5.73x10-13	48
The statistic are derived from linear regression of n=45,576 individuals.1The effect allele is the allele associated with increased serum vitamin B12/folate concentrations. The effect is the mean effect of the increaser allele estimated on a quantile normalized scale. EAF: effect allele frequency; FOLR3: Folate receptor 3; MTHFR: methylenetetrahydrofolate reductase; SNP: single nucleotide polymor…

### Sheet: ST2
Supplementary table2: The independent maternal and offspring effect of the B12 and folate SNPs on birthweight.
Here the effect estimate from the birthweight GWAS (Warrington et al 2019) are shown for the B12 and folate SNPs identifiyed by Grarup et al (2013) (Supplementary Table 1).
Vitamin B12			Maternal				Offspring
SNP	Effect allele	Other Allele	EAF	Effect1	SE	p-value	EAF	Effect1	SE	p-value	n_ownBW	n_offBW
rs1131603	C	T	0.0465	-0.0034	0.0105	0.7454	0.0469	-0.0036	0.0094	0.7004	287981	197928
rs1141321	C	T	0.6248	0.007	0.0044	0.1103	0.6249	-0.0024	0.004	0.5423	290968	210243
rs112345412	C	T	0.9152	-0.0062	0.008	0.4351	0.9152	-0.0022	0.0073	0.7677	277567	197929
rs1801222	G	A	0.6294	0.0057	0.0044	0.1952	0.6296	-0.008	0.004	0.04611	297348	210243
rs2270655	G	C	0.9449	0.006	0.0096	0.5291	0.9443	-0.001	0.0088	0.9113	291163	210239
rs2336573	T	C	0.0367	0.0077	0.0117	0.5122	0.0371	0.0105	0.0107	0.3272	290896	210242
rs34324219	C	A	0.8919	-0.0073	0.007	0.2986	0.8919	0.0004	0.0064	0.9491	284357	197928
rs3742801	T	C	0.3585	0.0051	0.0044	0.2432	0.3584	-0.0004	0.004	0.9294	291934	209540
rs41281112	C	T	0.9741	0.0302	0.0137	0.02785	0.974	-0.0292	0.0128	0.02224	272952	197928
rs602662	A	G	0.5285	0.0018	0.0042	0.664	0.5274	-0.0168	0.0039	1.29e-05	289549	210245
Folate			Maternal				Offspring
SNP	Effect allele	Other allele	EAF	Effect1	SE	p-value	EAF	Effect1	SE	p-value	n_ownBW	n_offBW
rs174215113	G	A	0.8376	0.0128	0.0058	0.02762	0.837	-0.0049	0.0052	0.344	297348	210244
rs1801133	G	A	0.6663	0.0225	0.0045	5.13e-07	0.6667	-0.0059	0.0041	0.1485	297349	210241
rs1999594	A	G	0.4623	0.0099	0.0043	0.02006	0.4631	-0.0042	0.0039	0.2803	297351	210245
rs652197	C	T	0.1325	-0.0046	0.0065	0.4765	0.1326	-0.0029	0.0059	0.6212	290200	197929
1The effect allele is the allele associated with increased serum vitamin B12/folate concentrations. The effect is the mean effect of the increaser allele estimated on a quantile normalized scale.
EAF: effect allele frequency; n_offBW: individuals who reports offspring birthweight in the analysis; n_ownBW: individuals who report own birthweight in analysis; SE: Standard Error; SNP: single nucleotide polymorphism.
2rs12272669 was not available in the GWAS summary results statistics, so we extracted rs11234541 (R2=0.942)
3rs17421511 is conditioned on rs1801133

### Sheet: ST3
Supplementary table 3: Correlation (R2) between the variants in the MTHFR gene.
	rs17421511	rs1801133	rs1999594
rs17421511	1	0.091	0.001
rs1801133	0.091	1	0.236
rs1999594	0.001	0.236	1
Correlations were based on CEU (Utah Residents from North and West Europe)

### Sheet: ST4
Supplementary table 4: Mendelian Randomization estimates of the causal effect of vitamin B12 levels on birthweight excluding the FUT2 variant. We estimated causal effects for maternal folate and B12 levels on offspring birthweight (Maternal) and offspring’s folate and B12 levels on their own birthweight (Fetal). Causal effects are estimated using five MR models: inverse variance weighted (IVW), w…
	B12
Method	N SNP	Effect1	SE	p-value
Maternal:
Inverse variance weighted	9	0.0084	0.0142	0.5533
Weighted median	9	0.0065	0.0154	0.6714
Simple mode	9	0.0011	0.0249	0.9661
Weighted mode	9	0.0029	0.0141	0.8425
MR Egger	9	-0.0029	0.0226	0.9003
Fetal:
Inverse variance weighted	9	0.0061	0.0118	0.6058
Weighted median	9	0.0039	0.0134	0.7716
Simple mode	9	-0.0057	0.0209	0.7907
Weighted mode	9	0.0033	0.0129	0.8037
MR Egger	9	0.006	0.0194	0.7671
1Effect is given as difference in mean birthweight (SD) per 1SD higher B12
1 SD in birthweight correspond to 484 grams [48]
SNP: Single Nucleotide Polymorphism; SE: Standard Error

### Sheet: ST5
Supplementary table 5: Mendelian randomization estimates of the causal effect of fetal vitamin B12 levels on birthweight. We estimated causal effects for fetal B12 levels on offspring birthweight using leave one out analysis. Column one shows the SNP left out of the analysis and the corresponding row show the effect estimates, standard error and p-value for the inverse variance weighted (IVW) MR …
SNP left out	Effect1	SE	p-value
rs1131603	-0.0115277	0.0180125	0.522184
rs1141321	-0.0111318	0.0177565	0.530717
rs122726692	-0.0240627	0.0223846	0.282391
rs1801222	-0.0184725	0.0162059	0.254344
rs2270655	-0.0117795	0.0176654	0.504894
rs2336573	-0.0154871	0.0176379	0.37991
rs34324219	-0.0135861	0.0186253	0.465731
rs3742801	-0.0118293	0.0177056	0.504062
rs41281112	-0.00905138	0.0162077	0.576529
rs602662	0.00610558	0.0118312	0.605815
All	-0.0117605	0.0165612	0.477628
1Effect is given as difference in mean birthweight (SD) per 1SD higher folate
2rs12272669 was not available in the GWAS summary results statistics, so we extracted rs11234541 (R2=0.9411)
SNP: Single Nucleotide Polymorphism; SE: Standard Error

### Sheet: ST6
Supplementary table 6: Mendelian randomization estimates of the causal effect of maternal and fetal folate levels on birthweight. We estimated causal effects for folate levels on offspring birthweight using leave one out analysis. Column one shows the SNP left out of the analysis and the corresponding row show the effect estimates, standard error and p-value for the inverse variance weighted (IVW…
SNP	Effect1	SE	p-value
Maternal
rs17421511	0.149999	0.0565615	0.00800277
rs1801133	0.0993556	0.0508335	0.0506387
rs1999594	0.150605	0.0572268	0.00849528
rs652197	0.165084	0.028402	6.15781e-09
All	0.145903	0.0412686	0.000407086
Fetal
rs17421511	-0.0517844	0.0278591	0.0630557
rs1801133	-0.0510831	0.0338932	0.131765
rs1999594	-0.0502377	0.0281286	0.074099
rs652197	-0.0522248	0.025751	0.0425532
All	-0.0513988	0.024666	0.0371791
1Effect is given as difference in mean birthweight (SD) per 1SD higher folate
SNP: Single Nucleotide Polymorphism; SE: Standard Error
